# A cross-disease human microglial framework identifies disease-enriched subsets and tool compounds for microglial polarization

**DOI:** 10.1101/2022.06.04.494709

**Authors:** John F. Tuddenham, Mariko Taga, Verena Haage, Tina Roostaei, Charles White, Annie Lee, Masashi Fujita, Anthony Khairallah, Gilad Green, Bradley Hyman, Matthew Frosch, Sarah Hopp, Thomas G. Beach, John Corboy, Naomi Habib, Hans-Ulrich Klein, Rajesh Kumar Soni, Andrew F. Teich, Richard A. Hickman, Roy N. Alcalay, Neil Shneider, Julie Schneider, Peter A. Sims, David A. Bennett, Marta Olah, Vilas Menon, Philip L. De Jager

## Abstract

Human microglia play a pivotal role in neurological diseases, but few targeted therapies that directly modulate microglial state or function exist due to an incomplete understanding of microglial heterogeneity. We use single-cell RNA sequencing to profile live human microglia from autopsies or surgical resections across diverse neurological diseases and central nervous system regions. We observe a central divide between oxidative and heterocyclic metabolism and identify subsets associated with antigen presentation, motility, and proliferation. Specific subsets are enriched in susceptibility genes for neurodegenerative diseases or the disease-associated microglial signature. We validate subtypes *in situ* with an RNAscope-immunofluorescence pipeline and leverage our dataset as a classification resource, finding that iPSC model systems recapitulate substantial *in vivo* heterogeneity. Finally, we identify and validate candidates for chemically inducing subtype-specific states *in vitro*, showing that Camptothecin downregulates the transcriptional signature of disease-enriched subsets and upregulates a signature previously shown to be depleted in Alzheimer’s.
