## Supplementary material for "A cross-disease human microglial framework identifies disease-enriched subsets and tool compounds for microglial polarization": Table S4

### Sheet: In situ demographics
IHC donor	Donor ID	Diagnosis (clinical)	Source	Brain region	Sample type	Diagnosis (neuropathology)	Age at death	Sex	Used in Panel 1	Used in Panel 2	Used in Figure 5	Used in Supplementary figure 15
		Alzheimer Disease (AD)	NYBB	H	FFPE				0	0
		Alzheimer Disease (AD)	NYBB	BA9	FFPE	Alzheimer disease (AD) neuropathologic changes ([A3, B2, C2])			0	0
		Alzheimer Disease (AD)	NYBB	BA9	FFPE	Alzheimer disease (AD) neuropathologic changes ([A3, B3, C3])			0	0
		Alzheimer Disease (AD)	NYBB	BA9	FFPE	Alzheimer disease (AD) neuropathologic changes ([A3, B3, C2])			0	0
1	LOAD28	Alzheimer Disease (AD)	NYBB	BA9	FFPE	Alzheimer disease (AD) neuropathologic changes ([A3, B3, C3])	70	M	1	1	1	0
2	LOAD31	Alzheimer Disease (AD)	NYBB	BA9	FFPE	Alzheimer disease neuropathologic changes, A3B3C2, associated with amygdala TDP-43 pathology	89	F	1	1	0	1
3	LOAD32	Alzheimer Disease (AD)	NYBB	BA9	FFPE	Alzheimer disease (AD) neuropathologic changes ([A3, B3, C3])	60	M	1	1	0	1
4	LOAD33	Alzheimer Disease (AD)	NYBB	BA9	FFPE	Alzheimer disease (AD) neuropathologic changes ([A3, B3, C3])	67	M	1	0	0	0
5	LOAD35	Alzheimer Disease (AD)	NYBB	BA9	FFPE	Alzheimer disease (AD) neuropathologic changes ([A3, B3, C3])	78	F	1	0	0	0
6	LOAD19	Alzheimer Disease (AD)	NYBB	BA9	FFPE	Alzheimer disease (AD) neuropathologic changes ([A3, B3, C3])	89	F	1	0	0	0
		Control	NYBB	BA9	FFPE	Changes consistent with usual aging	4404		0	0	0	0
		Control	NYBB	BA9	FFPE	Infarcts, microscopic; hemorrhages, microscopic (see report).	4518		0	0	0
7	CNTRL1	Control	NYBB	BA9	FFPE	Primary age-related tauopathy	89	M	1	0	0	1
8	AD18	Dementia	NYBB	BA9	FFPE	Primary age-related tauopathy (PART)	83	F	1	0	0	1
9	EOAD2	EOAD	NYBB	BA9	FFPE	Alzheimer disease neuropathologic changes, A3B3C3, with focal TDP43-associated nucleocytoplasmic translocation in the amygdala	47	M	1	0	0	0
10	DLBD-PD2	Parkinson Disease	NYBB	BA9	FFPE	Parkinson disease.	88	M	1	1	1	0
11	DLBD-PD3	Parkinson Disease	NYBB	BA9	FFPE	Diffuse Lewy body disease (DLBD), cortical type (Parkinson disease – dementia [PDD]).	82	M	1	0	0	0
12	DLBD-PD4	Parkinson Disease	NYBB	BA9	FFPE	Degenerative encephalopathy, severe, consistent with Parkinson disease neuropathologic changes (NSPD stage 6/6, see comment)	82	M	1	1	0	1
	DLBD-PD-5	Parkinson Disease	NYBB	BA9	FFPE	Diffuse Lewy body disease (DLBD), cortical type (Parkinson disease – dementia [PDD]).	5810		0	0	0
13	DLBD-PD5	Parkinson/Dementia	NYBB	BA9	FFPE	Diffuse Lewy body disease (DLBD), cortical type (Parkinson disease – dementia [PDD]).	80	F	1	1	0	1
14	DLBD-PD6	Parkinson Disease	NYBB	BA9	FFPE	Diffuse Lewy body disease (DLBD), cortical type (Parkinson disease – dementia [PDD]).	89	F	1	0	0	0
15	PSP3	Progressive Supranuclear Palsy	NYBB	BA9	FFPE	Encephalopathy, degenerative, moderate consistent with typical, progressive, supranuclear palsy (PSP) (Steele-Richardson-Olszewski syndrome).	77	M	1	1	0	0
16	PSP4	Progressive Supranuclear Palsy	NYBB	BA9	FFPE	Encephalopathy, degenerative, severe consistent with typical, progressive, supranuclear palsy (PSP) (Steele-Richardson-Olszewski syndrome).	81	F	1	1	0	0
		Alzheimer Disease (AD)	NYBB	BA9	FFPE	Encephalopathy, degenerative consistent with frontotemporal lobar degeneration (FTLD), with TDP43 inclusions, “Type C”			0	0
		Amyotrophic Lateral Sclerosis (ALS)	NYBB	BA9	FFPE	Typical, progressive, supranuclear palsy (PSP) (Steele-Richardson-Olszewski syndrome).			0	0
